# Gene repertoire expansion and cis-regulatory diversification shaped 26S proteasome evolution within a proteostasis-centered network

**DOI:** 10.64898/2026.09.09.750301

**Authors:** Gautier Langin, Thomas Wilczek, David Biermann, Elizabeth A Rehmann, Evan S Forsythe, Suayb Üstün

**Affiliations:** Faculty of Biology & Biotechnology, Ruhr-University Bochum, Bochum, Germany; Institute of Molecular Plant Biology, BOKU University, Vienna, Austria; Center for Plant Molecular Biology (ZMBP), University of Tübingen, Tübingen, Germany; Biochemistry and Molecular Biology Program, Oregon State University-Cascades, Bend, OR, USA; Biology Program, Oregon State University-Cascades, Bend, OR, USA; Department of Integrative Biology, Oregon State University, Corvallis, OR, USA

**Author notes:** The author responsible for distribution of materials integral to the findings presented in this article in accordance with the policy described in the Instructions for Authors (https://academic.oup.com/plcell/pages/General-Instructions) is Gautier Langin.

## Abstract

The 26S proteasome is essential for proteostasis and constitutes one of the most conserved molecular machineries in eukaryotes. Its homeostasis is maintained by a mechanistically conserved feedback loop involving kingdom-specific components. Yet, how the proteasome subunits and associated regulatory feedback loop have evolved to accommodate ever-changing cellular context is poorly understood. Here, we combine gene duplicate analysis, cis-regulatory element identification, functional validation, and protein network inference to investigate the evolution of plant 26S proteasome. Proteasome gene repertoires expanded largely independently across plant lineages, with paralogs showing shifts in post-translational modification sites and pronounced transcriptional divergence in response to environmental cues. Comparative analysis of 26S proteasome gene promoters revealed extensive diversification of proteasome-associated cis-elements across plants, with repeated enrichment of related motifs. These observations led to the identification of telomere repeat-binding proteins (TRBs) as novel transcriptional regulators of proteasome genes in *A. thaliana*, through association with the previously characterized PRCE motif. Finally, evolutionary rate covariation analysis identified a conserved proteasome-associated network connected through proteasome-associated cis-elements and unifying cellular proteostasis. Together, our results indicate that plant 26S proteasome is controlled by a regulatory architecture that combines conserved cis-regulatory mechanisms, lineage-specific innovation, and stress-responsive paralog specialization at the center of the proteostasis network; offering a new perspective on the evolution of one of the most essential molecular complexes.
