## Supplementary material for "Gene repertoire expansion and cis-regulatory diversification shaped 26S proteasome evolution within a proteostasis-centered network": Table S2

### Sheet: Tabelle1
Species	DataSet	EnaBrowser	Condition	Plant Stage	Type
ARAT	GSE85655	PRJNA339001	37°C 2h	2 weeks old	RNAseq
ARAT	GSE112442	PRJNA446045	grown at 12°C and switch to 27°C for 4h	12 days old	RNAseq
ARAT	GSE212019	PRJNA873292	44°C for 3h	1 week old	RNAseq
ARAT	GSE324478	PRJNA1435234	Pma 24h infection	4 weeks old	RNAseq
ARAT	GSE324480	PRJNA1435231	Pst 24h infection	4 weeks old	RNAseq
ARAT	GSE81668	PRJNA322265	MG132 100µM	5 days old	RNAseq
ARAT	GSE65740/GSE117052	PRJNA274887	O3 (350–423 nL L−1)	3 weeks old	RNAseq
ARAT	GSE115583	PRJNA475542	14 individuals samples every 2 hours	7 days old	RNAseq
SOLY	SRP043126/SRP043127	PRJNA252525/PRJNA252529	Plant vacuum infiltrated harvested 6hpi	4 weeks old	RNAseq
OSAT	CRA006650	-	Spray inoculation 0, 12hpi & 24hpi	4 to 8 leaf-stage	RNAseq
OSAT	GSE183241	PRJNA759776	45°C for 10hours	14-d seedlings	RNAseq
GLYM	GSE85146	PRJNA336336	75ppb O3 for 5 days	14 days old	RNAseq
PPAT	GSE138467	PRJNA576004	30°C or 37°C from 1h to 24h		RNAseq
SELM	PRJEB29012	PRJEB29012	12/12 every 2hours		RNAseq
SELM	ERP116700	PRJEB33869	Multiple condition	Multiple stage	RNAseq
ARAT	GSE237158	-	ChIP-seq experiments for TRB4_GFP	7-day-old	ChIP-seq
ARAT	GSE204681	-	FLAG ChIP-seq for TRB1/2/3	flower buds	ChIP-seq
ARAT	-	PRJEB38923	Bacterial infection	4 weeks old	ATAC-Seq
