## Supplementary material for "Gene repertoire expansion and cis-regulatory diversification shaped 26S proteasome evolution within a proteostasis-centered network": Table S4

### Sheet: Sheet1
	GLYM		POTR		ARAT		SOLY		OSAT		AMTR		CRJA		GBIL		CERI		DICO		SELM		PPAT		MAPO		ANAG		ZYCY		ZYCI		CHAT		CHRE		SACC
	Motif	Score	Motif	Score	Motif	Score	Motif	Score	Motif	Score	Motif	Score	Motif	Score	Motif	Score	Motif	Score	Motif	Score	Motif	Score	Motif	Score	Motif	Score	Motif	Score	Motif	Score	Motif	Score	Motif	Score	Motif	Score	Motif	Score
1	GGSCC	-43.8986	GGGCY	-46.1836	GCCCA	-36.2977	GGSCC	-15.5172	GGCCC	-32.6306	RKCTMKA	-20.3663	RRARRAAAA	-11.8677	SKCMGR	-11.0801	TKWAASA	-10.5056	CCCYYW	-25.8341	CCCTAR	-38.7351	CGWCG	-59.0852	RGMMGMA	-10.2311	MCCTAR	-10.7083	TACWGTA	-13.1403	RTRYATR	-21.4724	CCCTA	-10.3389	AGATCT	-30.4762	GTGGCAAA	-39.5663
2	GGSCS	-32.7956	RGCCCA	-42.802	RGCCCA	-34.423	RRCCCR	-15.0252	CGRSYCK	-30.4759	RTSTMKA	-20.076	SKCGA	-11.671	CMGARG	-11.0611	TKAMAMA	-8.12345	CCCYYNM	-25.3436	TAGGKTW	-37.396	SGWCGW	-40.5024	RSSAGAR	-9.19115	CGSWSCG	-10.011	TACWGWA	-12.6716	CATRYAY	-20.4828	MCCCKAW	-10.1658	AGATCK	-21.3468	GGTGGCAAA	-39.2047
3	GGSCCW	-29.5034	AGCCC	-41.8958	GCCYA	-33.1156	GCCC	-14.8831	RGCCCA	-29.1823	ASTTTWY	-19.2908	RAARRAAAA	-11.428	CNGARG	-10.5174	TTTAWA	-7.90966	KMRMGGS	-25.1119	TAGGGWW	-37.2996	CGWCGW	-40.0589	GWSACS	-8.8562	MKCGMRY	-9.645	TACWGYA	-10.9783	AYGCACYCA	-20.3022	MCCCTAR	-10.0966	AGATCTS	-21.2545	RGTGGCAAA	-39.1081
4	GGSSC	-27.1529	RGCCCR	-41.8956	RGCCYA	-32.4501	RCCCR	-14.3462	GGSCCK	-27.7618	ACWYTWT	-18.9586	MGCTTTW	-11.33	CMGAMR	-10.4561	TTTAAR	-7.9011	RRGGSSS	-24.9671	WCCCTAR	-37.0849	CGTCS	-38.2925	RACGRRR	-8.58518	CGAKSG	-9.61005	KACWGTA	-10.5433	RTRYATS	-19.6789	MCCCTAA	-10.0471	AGATCTY	-20.3186	GTGGCAAAW	-38.0763
5	GGSCCR	-26.8588	AGSCC	-40.633	GGSCC	-31.3617	GCCCA	-14.1315	GGCCCR	-27.3697	TSTASWW	-18.7821	MTCGA	-10.44	WCMGMMR	-10.2967	CTTWAM	-7.60457	KWAARGK	-24.8135	KAGGKYW	-37.081	CGWCSW	-36.6083	MGMAGMR	-8.34631	RCCTAR	-9.27658	TACWKTA	-10.5307	RTGCRYS	-19.3338	MCCCKAA	-10.0109	AGATCY	-19.5961	SGTGGCAAA	-36.3249
6	GGCCC	-26.5771	GCCCA	-39.3901	RGCCCR	-31.0635	TCSGA	-14.1022	CGRSYCR	-27.3587	ANTTTTNAA	-18.7181	RRAARAAAA	-10.3934	WCRGMMR	-10.0951	TKWAARA	-7.55043	GCAMRKS	-23.9986	TAGGKYW	-37.0671	GACGW	-35.924	MGCAASS	-8.25308	CSATSG	-9.22404	TACWRTA	-10.2713	AYGCACYYA	-19.2392	CCCTAA	-9.90396	AGATMT	-18.7037	GGTGGCAA	-35.9777
7	RGCCCR	-25.9229	AGCCCA	-39.1138	GCCCR	-31.04	GCCCR	-13.6954	CGRSYCG	-27.0428	TSTASAW	-18.5253	MGMTTTW	-10.1724	AAACCY	-10.076	TKWAMSA	-7.51935	SCCCYNW	-23.9422	RMCCTA	-36.8394	CGACG	-35.8835	RARCRGRR	-8.24295	CGMKSG	-9.06746	KRCWGTA	-9.54629	AYGCACYC	-19.1963	GAWTC	-9.84807	MGATCK	-17.6705	GSTGGCAAA	-35.4032
8	RGCCCA	-25.7304	RGCCSR	-37.7733	RGCCYAW	-30.3932	GGSCY	-13.5095	YGGSCCR	-27.0371	ASTYTWT	-18.2589	RAARAAAA	-10.0107	CMGARS	-10.0451	KTAAAS	-7.40497	KMAMGKS	-23.8279	TAGGGTW	-36.2701	CGTCR	-35.1863	MGCWASS	-7.98082	CGMKCG	-8.85991	TACWGKA	-9.44603	CAYGYACYC	-18.9978	MYCCKAW	-9.68999	SAGATCTS	-17.6229	GGTRGCAAA	-35.1613
9	GGSCSW	-25.4848	RGCCYR	-36.884	RGCCYRW	-30.0958	WRRCCCR	-13.2812	CGRSCC	-25.7518	AWSTMGA	-18.2277	MTCGR	-9.95355	YYCGRR	-10.0389	KTWAASW	-7.31336	ARNGGG	-23.556	YCCTAR	-35.9477	CGWCRW	-34.2511	RGMMGAA	-7.86509	KAMYTAR	-8.81651	TRCWGYA	-9.18897	CAYGCACYC	-18.9735	MYCCTAA	-9.61706	AGATYT	-17.5226	KGTGGCAAA	-34.9549
10	GGSCY	-25.3832	RGCCCW	-36.0475	RGCCCAW	-29.5182	TCSGR	-13.084	MGGSCCR	-25.5489	AWSTASA	-18.0615	RARRRAAAA	-9.93218	CTSSSS	-9.93196	YTTWAAR	-7.29491	ARRGGG	-23.4606	RCCCTWR	-35.711	CGWYGW	-33.7903	KGKSWCK	-7.82034	WMSYTAR	-8.76448	TACWGTW	-9.14528	CATRCAY	-18.4872	RAWTMRS	-9.38409	AGATCTK	-17.3597	GGTGGCRAA	-34.8943
